# Ether Lipid Biosynthesis Promotes Lifespan Extension and Enables Diverse Prolongevity Paradigms in *Caenorhabditis elegans*

**DOI:** 10.1101/2021.09.02.457410

**Authors:** Lucydalila Cedillo, Sainan Li, Fasih M. Ahsan, Nicole L. Stuhr, Yifei Zhou, Yuyao Zhang, Adebanjo Adedoja, Luke M. Murphy, Armen Yerevanian, Sinclair Emans, Khoi Dao, Zhaozhi Li, Nicholas D. Peterson, Jeramie Watrous, Mohit Jain, Sudeshna Das, Read Pukkila-Worley, Sean P. Curran, Alexander A. Soukas

## Abstract

Biguanides, including the world’s most commonly prescribed drug for type 2 diabetes, metformin, not only lower blood sugar, but also promote longevity in preclinical models. Epidemiologic studies in humans parallel these findings, indicating favorable effects of metformin on longevity and on reducing the incidence and morbidity associated with aging-related diseases. In spite of this promise, the full spectrum of molecular effectors responsible for these health benefits remains elusive. Through unbiased screening in *C. elegans*, we uncovered a role for genes necessary for ether lipid biosynthesis in the favorable effects of biguanides. We demonstrate that biguanides prompt lifespan extension by stimulating ether lipid biogenesis. Loss of the ether lipid biosynthetic machinery also mitigates lifespan extension attributable to dietary restriction, target of rapamycin (TOR) inhibition, and mitochondrial electron transport chain inhibition. A possible mechanistic explanation for this finding is that ether lipids are required for activation of longevity-promoting, metabolic stress defenses downstream of the conserved transcription factor Nrf2/*skn-1*. In alignment with these findings, overexpression of a single, key, ether lipid biosynthetic enzyme, *fard-1*/FAR1, is sufficient to promote lifespan extension. These findings illuminate the ether lipid biosynthetic machinery as a novel therapeutic target to promote healthy aging.
