## Supplementary File 1 for "Ether Lipid Biosynthesis Promotes Lifespan Extension and Enables Diverse Prolongevity Paradigms in *Caenorhabditis elegans*"

### Sheet: Supplementary File 1
Supplementary file 1. Tabular survival data for all main and supplemental figures, including biological replication. EV, empty vector RNAi; ns, not significant.
Figure 1 and Figure 1—figure supplement 1
Figure 1B-1D
Replicate 1	Note: for replicate 1, ~50 worms transferred for lifespan counts					Age in days at % mortality
Condition	strain	No. of subjects	Restricted mean (days)	Std. error	95% C.I.	95% Median C.I.	p value
(+) vehicle	N2 (wild type)	38	14.07	0.4	13.29 ~ 14.84	13.0 ~ 14.0	N/A
	BX275 (fard-1)	46	14.94	0.49	13.98 ~ 15.90	14.0 ~ 16.0	p > 0.05 vs. BX275 (+) phen
	BX259 (acl-7)	49	14.44	0.41	13.64 ~ 15.24	13.0 ~ 15.0	p > 0.05 vs. BX259 (+) phen
	BX10 (ads-1)	37	13.84	0.43	13.00 ~ 14.69	12.0 ~ 14.0	p > 0.05 vs. BX10 (+) phen
(+) phenformin	N2 (wild type)	29	19.15	0.68	17.81 ~ 20.49	17.0 ~ 20.0	p < 0.0001 vs. N2 (+) veh
	BX275 (fard-1)	44	14.96	0.36	14.26 ~ 15.66	- ~ -	p < 0.0001 vs. N2 (+) phen
	BX259 (acl-7)	44	15.59	0.6	14.42 ~ 16.76	13.0 ~ 15.0	p < 0.01 vs. N2 (+) phen
	BX10 (ads-1)	36	14.25	0.41	13.44 ~ 15.05	13.0 ~ 14.0	p < 0.0001 vs. N2 (+) phen
Replicate 2						Age in days at % mortality
Condition	strain	No. of subjects	Restricted mean (days)	Std. error	95% C.I.	95% Median C.I.	p value
(+) vehicle	N2 (wild type)	52	14.12	0.38	13.37 ~ 14.87	- ~ -	N/A
	BX275 (fard-1)	53	14.49	0.46	13.59 ~ 15.39	14.0 ~ 14.0	p > 0.05 (ns) vs. BX275 (+) phen
	BX259 (acl-7)	54	12.88	0.37	12.16 ~ 13.61	11.0 ~ 11.0	p < 0.01 vs. BX259 (+) phen
(+) phenformin	N2 (wild type)	52	19.1	0.54	18.05 ~ 20.15	18.0 ~ 18.0	p < 0.0001 vs. N2 (+) veh
	BX275 (fard-1)	54	15.18	0.37	14.46 ~ 15.90	14.0 ~ 14.0	p < 0.0001 vs. N2 (+) phen
	BX259 (acl-7)	51	14.93	0.63	13.70 ~ 16.15	14.0 ~ 14.0	p < 0.001 vs. N2 (+) phen
Replicate 2						Age in days at % mortality
Condition	strain	No. of subjects	Restricted mean (days)	Std. error	95% C.I.	95% Median C.I.	p value
(+) vehicle	N2 (wild type)	47	18.23	0.69	16.87 ~ 19.59	17.0 ~ 17.0	N/A
	BX10 (ads-1)	43	16.22	0.53	15.18 ~ 17.26	15.0 ~ 15.0	p > 0.05 (ns) vs. BX10 (+) phen
(+) phenformin	N2 (wild type)	47	23.01	1.11	20.83 ~ 25.19	19.0 ~ 26.0	p < 0.001 vs. N2 (+) veh
	BX10 (ads-1)	44	16.42	0.8	14.85 ~ 17.98	13.0 ~ 15.0	p < 0.0001 vs. N2 (+) phen
Replicate 3						Age in days at % mortality
Condition	strain	No. of subjects	Restricted mean (days)	Std. error	95% C.I.	95% Median C.I.	p value
(+) vehicle	N2 (wild type)	48	17	0.7	15.63 ~ 18.38	16.0 ~ 16.0	N/A
	BX275 (fard-1)	51	15.86	0.63	14.63 ~ 17.09	14.0 ~ 16.0	p > 0.05 (ns) vs. BX275 (+) phen
(+) phenformin	N2 (wild type)	43	22.1	0.93	20.29 ~ 23.92	20.0 ~ 22.0	p < 0.001 vs. N2 (+) veh
	BX275 (fard-1)	48	16.71	0.64	15.46 ~ 17.96	14.0 ~ 16.0	p < 0.0001 vs. N2 (+) phen
Replicate 3						Age in days at % mortality
Condition	strain	No. of subjects	Restricted mean (days)	Std. error	95% C.I.	95% Median C.I.	p value
(+) vehicle	N2 (wild type)	47	18.23	0.69	16.87 ~ 19.59	17.0 ~ 17.0	N/A
	BX259 (acl-7)	46	15.99	0.72	14.57 ~ 17.40	13.0 ~ 15.0	p > 0.05 (ns) vs. BX259 (+) phen
(+) phenformin	N2 (wild type)	47	23.01	1.11	20.83 ~ 25.19	19.0 ~ 26.0	p < 0.001 vs. N2 (+) veh
	BX259 (acl-7)	41	16.2	0.65	14.92 ~ 17.48	15.0 ~ 15.0	p < 0.0001 vs. N2 (+) phen
Replicate 3						Age in days at % mortality
Condition	strain	No. of subjects	Restricted mean (days)	Std. error	95% C.I.	95% Median C.I.	p value
(+) vehicle	N2 (wild type)	48	16.89	0.67	15.58 ~ 18.19	15.0 ~ 15.0	N/A
	BX10 (ads-1)	44	15.11	0.64	13.86 ~ 16.35	13.0 ~ 15.0	p > 0.05 (ns) vs. BX10 (+) phen
(+) phenformin	N2 (wild type)	43	21.3	0.78	19.78 ~ 22.83	19.0 ~ 22.0	p < 0.001 vs. N2 (+) veh
	BX10 (ads-1)	47	16.1	0.55	15.03 ~ 17.18	15.0 ~ 17.0	p < 0.0001 vs. N2 (+) phen
Figure 1E-1G
Replicate 1						Age in days at % mortality
Condition	strain	No. of subjects	Restricted mean (days)	Std. error	95% C.I.	95% Median C.I.	p value
(+) vehicle	N2 (wild type)	50	14.31	0.6	13.14 ~ 15.48	13.0 ~ 13.0	N/A
	BX275 (fard-1)	46	12.76	0.69	11.41 ~ 14.10	11.0 ~ 11.0	p > 0.05 (ns) vs. BX275 (+) met
	BX259 (acl-7)	49	11.67	0.47	10.74 ~ 12.60	11.0 ~ 11.0	p < 0.05 vs. BX259 (+) met
	BX10 (ads-1)	44	11.09	0.45	10.21 ~ 11.98	9.0 ~ 9.0	p < 0.01 vs. BX10 (+) met
(+) metformin	N2 (wild type)	48	19.83	0.55	18.75 ~ 20.91	19.0 ~ 19.0	p < 0.0001 vs. N2 (+) veh
	BX275 (fard-1)	45	14.38	0.7	13.01 ~ 15.75	13.0 ~ 13.0	p < 0.0001 vs. N2 (+) met
	BX259 (acl-7)	47	13.01	0.55	11.93 ~ 14.08	11.0 ~ 11.0	p < 0.001 vs. N2 (+) met
	BX10 (ads-1)	48	11.49	0.52	10.46 ~ 12.51	11.0 ~ 11.0	p < 0.0001 vs. N2 (+) met
Replicate 2						Age in days at % mortality
Condition	strain	No. of subjects	Restricted mean (days)	Std. error	95% C.I.	95% Median C.I.	p value
(+) vehicle	N2 (wild type)	49	14.03	0.52	13.02 ~ 15.05	13.0 ~ 13.0	N/A
	BX275 (fard-1)	48	11.73	0.42	10.90 ~ 12.56	11.0 ~ 11.0	p > 0.05 (ns) vs. BX275 (+) met
	BX259 (acl-7)	46	10.88	0.48	9.95 ~ 11.82	9.0 ~ 9.0	p > 0.05 (ns) vs. BX259 (+) met
	BX10 (ads-1)	43	11.98	0.62	10.76 ~ 13.21	9.0 ~ 11.0	p > 0.05 (ns) vs. BX10 (+) met
(+) metformin	N2 (wild type)	48	18.25	0.57	17.13 ~ 19.37	15.0 ~ 19.0	p < 0.0001 vs. N2 (+) veh
	BX275 (fard-1)	44	14.09	0.6	12.90 ~ 15.27	13.0 ~ 13.0	p < 0.0001 vs. N2 (+) met
	BX259 (acl-7)	46	13.39	0.57	12.28 ~ 14.50	11.0 ~ 11.0	p < 0.0001 vs. N2 (+) met
	BX10 (ads-1)	50	12.36	0.47	11.43 ~ 13.28	11.0 ~ 11.0	p < 0.0001 vs. N2 (+) met
Replicate 3						Age in days at % mortality
Condition	strain	No. of subjects	Restricted mean (days)	Std. error	95% C.I.	95% Median C.I.	p value
(+) vehicle	N2 (wild type)	51	13.73	0.39	12.96 ~ 14.49	- ~ -	N/A
	BX275 (fard-1)	47	13.82	0.66	12.53 ~ 15.11	11.0 ~ 13.0	p < 0.05 vs. BX275 (+) met
	BX259 (acl-7)	43	11.47	0.59	10.31 ~ 12.62	9.0 ~ 9.0	p < 0.01 vs. BX259 (+) met
	BX10 (ads-1)	44	11.08	0.45	10.19 ~ 11.96	9.0 ~ 9.0	p > 0.05 (ns) vs. BX10 (+) met
(+) metformin	N2 (wild type)	44	18.54	0.64	17.28 ~ 19.81	19.0 ~ 19.0	p < 0.0001 vs. N2 (+) veh
	BX275 (fard-1)	47	13.85	0.63	12.61 ~ 15.08	11.0 ~ 11.0	p < 0.001 vs. N2 (+) met
	BX259 (acl-7)	47	14.24	0.65	12.96 ~ 15.52	11.0 ~ 13.0	p < 0.0001 vs. N2 (+) met
	BX10 (ads-1)	51	13.38	0.48	12.44 ~ 14.31	11.0 ~ 11.0	p < 0.0001 vs. N2 (+) met
Figure 1—figure supplement 1B and C
Replicate 1							Age in days at % mortality
	strain	RNAi	No. of subjects	Restricted mean (days)	Std. error	95% C.I.	95% Median C.I.	p value
(+) vehicle	N2 (wild type)	EV	52	14.61	0.47	13.69 ~ 15.53	13.0 ~ 13.0	N/A
		fard-1	54	13.59	0.27	13.06 ~ 14.12	- ~ -	p < 0.0001 vs. N2;fard-1 (+) phen
		acl-7	44	13.87	0.51	12.88 ~ 14.86	13.0 ~ 13.0	p < 0.0001 vs. N2;acl-7 (+) phen
(+) phenformin		EV	44	24.43	0.62	23.22 ~ 25.65	23.0 ~ 23.0	p < 0.0001 vs. N2 EV (+) veh
		fard-1	57	18.89	0.43	18.05 ~ 19.73	- ~ -	p < 0.0001 vs. N2 EV (+) phen
		acl-7	53	18.6	0.49	17.64 ~ 19.56	17.0 ~ 19.0	p < 0.0001 vs. N2 EV (+) phen
Replicate 2							Age in days at % mortality
	strain	RNAi	No. of subjects	Restricted mean (days)	Std. error	95% C.I.	95% Median C.I.	p value
(+) vehicle	N2 (wild type)	EV	49	15.24	0.52	14.23 ~ 16.26	13.0 ~ 13.0	N/A
		fard-1	45	13.43	0.43	12.60 ~ 14.26	- ~ -	p < 0.0001 vs. N2;fard-1 (+) phen
		acl-7	48	13.92	0.46	13.00 ~ 14.83	13.0 ~ 13.0	p < 0.01 vs. N2;acl-7 (+) phen
(+) phenformin		EV	53	21.46	0.55	20.37 ~ 22.54	21.0 ~ 21.0	p < 0.0001 vs. N2 EV (+) veh
		fard-1	52	18.1	0.48	17.17 ~ 19.04	17.0 ~ 17.0	p < 0.0001 vs. N2 EV (+) phen
		acl-7	50	16.68	0.46	15.77 ~ 17.59	15.0 ~ 17.0	p < 0.0001 vs. N2 EV (+) phen
Replicate 3							Age in days at % mortality
	strain	RNAi	No. of subjects	Restricted mean (days)	Std. error	95% C.I.	95% Median C.I.	p value
(+) vehicle	N2 (wild type)	EV	50	14.97	0.46	14.07 ~ 15.86	13.0 ~ 15.0	N/A
		fard-1	46	13.97	0.47	13.06 ~ 14.88	13.0 ~ 13.0	p < 0.0001 vs. N2;fard-1 (+) phen
		acl-7	46	13.98	0.49	13.01 ~ 14.94	13.0 ~ 13.0	p < 0.01 vs. N2;acl-7 (+) phen
(+) phenformin		EV	45	22.92	0.46	22.02 ~ 23.83	- ~ -	p < 0.0001 vs. N2 EV (+) veh
		fard-1	49	17.92	0.46	17.03 ~ 18.81	17.0 ~ 17.0	p < 0.0001 vs. N2 EV (+) phen
		acl-7	51	16.81	0.56	15.70 ~ 17.91	15.0 ~ 17.0	p < 0.0001 vs. N2 EV (+) phen
Figure 3
Figure 3A
Replicate 1	Note: Only two replicates for longitudinal lifespans were generated here.						Age in days at % mortality
	strain	RNAi	No. of subjects	Restricted mean (days)	Std. error	95% C.I.	95% Median C.I.	p value
(+) vehicle	N2 (wild type)	EV	50	16.42	0.57	15.30 ~ 17.54	14.0 ~ 16.0	N/A
		prx-5	52	18.5	0.47	17.57 ~ 19.43	18.0 ~ 18.0	p > 0.05 (ns) vs. N2; prx-5 (+) phen
(+) phenformin		EV	45	23.27	0.6	22.10 ~ 24.44	23.0 ~ 23.0	p < 0.0001 vs. N2 EV (+) veh
		prx-5	50	18.13	0.61	16.94 ~ 19.32	16.0 ~ 18.0	p < 0.0001 vs. N2 EV (+) phen
Replicate 2							Age in days at % mortality
	strain	RNAi	No. of subjects	Restricted mean (days)	Std. error	95% C.I.	95% Median C.I.	p value
(+) vehicle	N2 (wild type)	EV	47	18.89	0.57	17.76 ~ 20.01	16.0 ~ 18.0	N/A
		prx-5	50	17.54	0.47	16.62 ~ 18.46	16.0 ~ 16.0	p > 0.05 vs. N2; prx-5 (+) phen
(+) phenformin		EV	50	22.29	0.49	21.32 ~ 23.26	21.0 ~ 21.0	p < 0.001 vs. N2 EV (+) veh
		prx-5	50	17.37	0.6	16.19 ~ 18.55	16.0 ~ 16.0	p < 0.0001 vs. N2 EV (+) phen
Figure 3B
Replicate 1	Note: Only two replicates for longitudinal lifespans were generated here.						Age in days at % mortality
	strain	RNAi	No. of subjects	Restricted mean (days)	Std. error	95% C.I.	95% Median C.I.	p value
(+) vehicle	N2 (wild type)	EV	45	15.4	0.52	14.38 ~ 16.43	13.0 ~ 13.0	N/A
		prx-19	51	16.87	0.32	16.25 ~ 17.49	- ~ -	p < 0.0001 vs. N2; prx-19 (+) phen
(+) phenformin		EV	52	24.07	0.7	22.70 ~ 25.44	23.0 ~ 23.0	p < 0.0001 vs. N2 EV (+) veh
		prx-19	49	19.02	0.34	18.35 ~ 19.69	- ~ -	p < 0.0001 vs. N2 EV (+) phen
Replicate 2							Age in days at % mortality
	strain	RNAi	No. of subjects	Restricted mean (days)	Std. error	95% C.I.	95% Median C.I.	p value
(+) vehicle	N2 (wild type)	EV	52	15.45	0.48	14.56 ~ 16.35	15.0 ~ 15.0	N/A
		prx-19	52	16.39	0.46	15.48 ~ 17.30	15.0 ~ 15.0	p < 0.01 vs. N2; prx-19 (+) phen
(+) phenformin		EV	48	23.92	0.8	22.36 ~ 25.48	23.0 ~ 25.0	p < 0.0001 vs. N2 EV (+) veh
		prx-19	50	18.78	0.43	17.94 ~ 19.62	- ~ -	p < 0.0001 vs. N2 EV (+) phen
Figure 3D-H
Replicate 1							Age in days at % mortality
	strain	RNAi	No. of subjects	Restricted mean (days)	Std. error	95% C.I.	95% Median C.I.	p value
(+) vehicle	N2 (wild type)	EV	53	15.64	0.5	14.67 ~ 16.61	13.0 ~ 15.0	N/A
		fat-1	52	18.97	0.58	17.83 ~ 20.10	17.0 ~ 19.0	p < 0.01 vs. N2; fat-1 (+) phen
		fat-3	54	20.88	0.45	20.01 ~ 21.76	- ~ -	p > 0.05 (ns) vs. N2; fat-3 (+) phen
		fat-4	52	19.7	0.54	18.63 ~ 20.76	19.0 ~ 19.0	p > 0.05 (ns) vs. N2; fat-4 (+) phen
		elo-1	52	18.96	0.53	17.93 ~ 19.99	17.0 ~ 17.0	p > 0.05 (ns) vs. N2;elo-1 (+) phen
		elo-2	54	18.79	0.49	17.83 ~ 19.74	17.0 ~ 17.0	p > 0.05 (ns) vs. N2;elo-2 (+) phen
(+) phenformin		EV	51	23.86	0.46	22.95 ~ 24.76	23.0 ~ 23.0	p < 0.0001 vs. N2 EV (+) veh
		fat-1	54	22.22	0.59	21.07 ~ 23.37	21.0 ~ 21.0	p > 0.05 (ns) vs. N2 EV (+) phen
		fat-3	54	19.7	0.66	18.41 ~ 20.99	19.0 ~ 19.0	p < 0.001 vs. N2 EV (+) phen
		fat-4	55	19.12	0.54	18.06 ~ 20.19	17.0 ~ 19.0	p < 0.0001 vs. N2 EV (+) phen
		elo-1	52	20.2	0.5	19.23 ~ 21.17	19.0 ~ 19.0	p < 0.0001 vs. N2 EV (+) phen
		elo-2	53	16.14	0.6	14.97 ~ 17.31	15.0 ~ 17.0	p < 0.0001 vs. N2 EV (+) phen
Replicate 2							Age in days at % mortality
	strain	RNAi	No. of subjects	Restricted mean (days)	Std. error	95% C.I.	95% Median C.I.	p value
(+) vehicle	N2 (wild type)	EV	52	15.59	0.46	14.68 ~ 16.49	15.0 ~ 15.0	N/A
		fat-1	53	18.67	0.56	17.58 ~ 19.76	17.0 ~ 19.0	p < 0.001 vs. N2; fat-1 (+) phen
		fat-3	53	20.32	0.47	19.39 ~ 21.24	19.0 ~ 19.0	p > 0.05 (ns) vs. N2; fat-3 (+) phen
		fat-4	52	18.24	0.63	17.01 ~ 19.48	17.0 ~ 17.0	p < 0.01 vs. N2; fat-4 (+) phen
		elo-1	54	17.85	0.48	16.91 ~ 18.79	17.0 ~ 17.0	p < 0.0001 vs. N2;elo-1 (+) phen
		elo-2	53	17.9	0.55	16.81 ~ 18.98	17.0 ~ 17.0	p > 0.05 (ns) vs. N2;elo-2 (+) phen
(+) phenformin		EV	52	23.43	0.44	22.58 ~ 24.29	23.0 ~ 23.0	p < 0.0001 vs. N2 EV (+) veh
		fat-1	51	22.27	0.65	20.98 ~ 23.55	21.0 ~ 21.0	p > 0.05 (ns) vs. N2 EV (+) phen
		fat-3	52	19.26	0.48	18.32 ~ 20.20	19.0 ~ 19.0	p < 0.0001 vs. N2 EV (+) phen
		fat-4	56	21.65	0.58	20.51 ~ 22.79	19.0 ~ 21.0	p > 0.05 (ns) vs. N2 EV (+) phen
		elo-1	53	21.8	0.52	20.78 ~ 22.82	21.0 ~ 21.0	p > 0.05 (ns) vs. N2 EV (+) phen
		elo-2	56	15.32	0.65	14.05 ~ 16.59	13.0 ~ 15.0	p < 0.0001 vs. N2 EV (+) phen
Replicate 3							Age in days at % mortality
	strain	RNAi	No. of subjects	Restricted mean (days)	Std. error	95% C.I.	95% Median C.I.	p value
(+) vehicle	N2 (wild type)	EV	48	13.68	0.61	12.48 ~ 14.88	11.0 ~ 13.0	N/A
		fat-1	48	16.66	0.66	15.38 ~ 17.95	15.0 ~ 17.0	p > 0.05 (ns) vs. N2; fat-1 (+) phen
		fat-3	38	16.86	0.73	15.43 ~ 18.28	15.0 ~ 17.0	p > 0.05 (ns) vs. N2; fat-3 (+) phen
		fat-4	44	16.17	0.68	14.83 ~ 17.51	15.0 ~ 15.0	p > 0.05 (ns) vs. N2; fat-4 (+) phen
		elo-1	48	16.3	0.69	14.95 ~ 17.65	15.0 ~ 15.0	p > 0.05 (ns) vs. N2;elo-1 (+) phen
		elo-2	44	16.6	0.67	15.28 ~ 17.92	15.0 ~ 17.0	p > 0.05 (ns) vs. N2;elo-2 (+) phen
(+) phenformin		EV	49	20.1	0.61	18.90 ~ 21.31	19.0 ~ 19.0	p < 0.0001 vs. N2 EV (+) veh
		fat-1	46	18.6	0.69	17.24 ~ 19.95	17.0 ~ 19.0	p > 0.05 (ns) vs. N2 EV (+) phen
		fat-3	47	16.28	0.67	14.96 ~ 17.59	15.0 ~ 15.0	p < 0.01 vs. N2 EV (+) phen
		fat-4	48	16.49	0.6	15.32 ~ 17.65	15.0 ~ 17.0	p < 0.01 vs. N2 EV (+) phen
		elo-1	48	16.79	0.53	15.74 ~ 17.83	15.0 ~ 17.0	p < 0.001 vs. N2 EV (+) phen
		elo-2	49	15.79	0.63	14.55 ~ 17.03	15.0 ~ 15.0	p < 0.001 vs. N2 EV (+) phen
Figure 4 and Figure 4—figure supplement 1
Figure 4A
Replicate 1						Age in days at % mortality
strain	RNAi	No. of subjects	Restricted mean (days)	Std. error	95% C.I.	95% Median C.I.	p value
N2	EV	49	25.51	0.76	24.02 ~ 26.99	24.0 ~ 26.0	p < 0.05 vs. isp-1; fard-1; p < 0.01 vs. isp-1; acl-7; p < 0001 vs. isp-1; ads-1
	fard-1	39	18.77	0.75	17.31 ~ 20.24	16.0 ~ 18.0	p > 0.05 vs. isp-1; fard-1
	acl-7	50	18.78	0.62	17.57 ~ 19.99	- ~ -	p > 0.05 vs. isp-1; acl-7
	ads-1	49	21.15	0.57	20.04 ~ 22.26	22.0 ~ 22.0	p < 0.0001 vs. isp-1; ads-1
isp-1	EV	46	31.33	2.01	27.39 ~ 35.26	24.0 ~ 34.0	p < 0.01 vs. N2 EV
	fard-1	55	21.52	0.92	19.72 ~ 23.32	20.0 ~ 22.0	p < 0.001 vs. isp-1 EV
	acl-7	41	20.86	1.06	18.78 ~ 22.94	16.0 ~ 24.0	p < 0.001 vs. isp-1 EV
	ads-1	55	16.76	0.7	15.40 ~ 18.13	14.0 ~ 16.0	p < 0.0001 vs. isp-1 EV
Replicate 2	Note: for replicate 2, ~65 worms transferred for lifespan counts					Age in days at % mortality
strain	RNAi	No. of subjects	Restricted mean (days)	Std. error	95% C.I.	95% Median C.I.	p value
N2	EV	62	25.29	0.67	23.98 ~ 26.60	24.0 ~ 24.0	p < 0.001 vs. isp-1; fard-1; p > 0.05 (ns) vs. isp-1; acl-7; p < 0.0001 vs. isp-1; ads-1
	fard-1	65	19.19	0.53	18.14 ~ 20.24	18.0 ~ 18.0	p > 0.05 (ns) vs. isp-1; fard-1
	acl-7	56	18.41	0.51	17.41 ~ 19.40	16.0 ~ 16.0	p < 0.01 vs. isp-1; acl-7
	ads-1	64	20.97	0.54	19.92 ~ 22.03	- ~ -	p < 0.0001 vs. isp-1; ads-1
isp-1	EV	56	34.37	1.89	30.68 ~ 38.07	28.0 ~ 36.0	p < 0.0001 vs. N2 EV
	fard-1	55	19.75	0.96	17.87 ~ 21.64	16.0 ~ 20.0	p < 0.0001 vs. isp-1 EV
	acl-7	59	22.06	0.94	20.21 ~ 23.90	20.0 ~ 22.0	p < 0.0001 vs. isp-1 EV
	ads-1	59	16.89	0.61	15.70 ~ 18.09	14.0 ~ 16.0	p < 0.0001 vs. isp-1 EV
Replicate 3						Age in days at % mortality
strain	RNAi	No. of subjects	Restricted mean (days)	Std. error	95% C.I.	95% Median C.I.	p value
N2	EV	53	23.16	1.01	21.18 ~ 25.15	18.0 ~ 25.0	p > 0.05 (ns) vs. isp-1; fard-1; p > 0.05 (ns) vs. isp-1; acl-7; p < 0.05 vs. isp-1; ads-1
	fard-1	56	20.87	0.88	19.15 ~ 22.59	18.0 ~ 18.0	p > 0.05 (ns) vs. isp-1; fard-1
	acl-7	58	19.29	0.92	17.48 ~ 21.10	15.0 ~ 18.0	p < 0.05 vs. isp-1; acl-7
	ads-1	56	23.79	0.88	22.06 ~ 25.52	25.0 ~ 25.0	p < 0.01 vs. isp-1; ads-1
isp-1	EV	60	28.99	1.29	26.46 ~ 31.51	25.0 ~ 31.0	p < 0.001 vs. N2 EV
	fard-1	55	20.38	0.88	18.64 ~ 22.11	18.0 ~ 18.0	p < 0.0001 vs. isp-1 EV
	acl-7	61	23.09	1.02	21.09 ~ 25.09	18.0 ~ 18.0	p < 0.001 vs. isp-1 EV
	ads-1	55	18.89	0.91	17.12 ~ 20.67	15.0 ~ 15.0	p < 0.0001 vs. isp-1 EV
Figure 4B
Replicate 1						Age in days at % mortality
strain	RNAi	No. of subjects	Restricted mean (days)	Std. error	95% C.I.	95% Median C.I.	p value
N2	EV	53	23.37	0.86	21.69 ~ 25.05	21.0 ~ 23.0	p < 0.05 vs. raga-1;fard-1; p > 0.05 (ns) vs. raga-1;acl-7; p > 0.05 (ns) vs. raga-1;ads-1
	fard-1	47	20.41	0.63	19.18 ~ 21.64	19.0 ~ 19.0	p > 0.05 (ns) vs. raga-1;fard-1
	acl-7	56	18.49	0.75	17.01 ~ 19.97	15.0 ~ 15.0	p < 0.05 vs. raga-1;acl-7
	ads-1	52	19.42	0.53	18.38 ~ 20.47	- ~ -	p < 0.001 vs. raga-1;ads-1
raga-1	EV	53	33.76	1.21	31.40 ~ 36.13	29.0 ~ 33.0	p < 0.0001 vs. N2 EV
	fard-1	50	20.69	0.65	19.41 ~ 21.96	19.0 ~ 21.0	p < 0.0001 vs. raga-1 EV
	acl-7	57	21.94	0.7	20.56 ~ 23.32	19.0 ~ 21.0	p < 0.0001 vs. raga-1 EV
	ads-1	49	24.19	0.95	22.32 ~ 26.06	21.0 ~ 25.0	p < 0.0001 vs. raga-1 EV
Replicate 2						Age in days at % mortality
strain	RNAi	No. of subjects	Restricted mean (days)	Std. error	95% C.I.	95% Median C.I.	p value
N2	EV	44	23.72	0.83	22.09 ~ 25.34	23.0 ~ 23.0	p < 0.001 vs. raga-1;fard-1; p > 0.05 vs. raga-1;acl-7; p > 0.05 vs. raga-1;ads-1
	fard-1	47	19.57	0.51	18.57 ~ 20.57	19.0 ~ 19.0	p > 0.05 vs. raga-1;fard-1
	acl-7	46	18.48	0.72	17.08 ~ 19.88	15.0 ~ 15.0	p < 0.05 vs. raga-1;acl-7
	ads-1	58	19.29	0.35	18.61 ~ 19.97	- ~ -	p < 0.0001 vs. raga-1;ads-1
raga-1	EV	46	34.26	1.48	31.36 ~ 37.16	29.0 ~ 35.0	p < 0.0001 vs. N2 EV
	fard-1	46	19.42	0.67	18.12 ~ 20.73	19.0 ~ 19.0	p < 0.0001 vs. raga-1 EV
	acl-7	55	21.86	0.65	20.58 ~ 23.14	19.0 ~ 21.0	p < 0.0001 vs. raga-1 EV
	ads-1	47	25.5	0.95	23.65 ~ 27.36	23.0 ~ 27.0	p < 0.0001 vs. raga-1 EV
Replicate 3						Age in days at % mortality
strain	RNAi	No. of subjects	Restricted mean (days)	Std. error	95% C.I.	95% Median C.I.	p value
N2	EV	50	24.25	0.87	22.54 ~ 25.95	23.0 ~ 25.0	p < 0.01 vs. raga-1;fard-1; p < 0.05 vs. raga-1;acl-7; p > 0.05 (ns) vs. raga-1;ads-1
	fard-1	51	20.13	0.5	19.15 ~ 21.11	19.0 ~ 19.0	p > 0.05 (ns) vs. raga-1;fard-1
	acl-7	55	18.99	0.69	17.65 ~ 20.34	19.0 ~ 19.0	p > 0.05 (ns) vs. raga-1;acl-7
	ads-1	50	19.58	0.48	18.65 ~ 20.51	19.0 ~ 19.0	p < 0.01 vs. raga-1;ads-1
raga-1	EV	55	35.16	1.19	32.82 ~ 37.49	31.0 ~ 35.0	p < 0.0001 vs. N2 EV
	fard-1	54	20.4	0.7	19.03 ~ 21.77	19.0 ~ 21.0	p < 0.0001 vs. raga-1 EV
	acl-7	52	21.27	0.68	19.95 ~ 22.60	19.0 ~ 21.0	p < 0.0001 vs. raga-1 EV
	ads-1	52	22.32	0.98	20.41 ~ 24.23	19.0 ~ 23.0	p < 0.0001 vs. raga-1 EV
Figure 4C
Replicate 1						Age in days at % mortality
strain	RNAi	No. of subjects	Restricted mean (days)	Std. error	95% C.I.	95% Median C.I.	p value
N2	EV	52	23.06	0.87	21.34 ~ 24.77	20.0 ~ 24.0	p < 0.001 vs. eat-2;fard-1; p > 0.05 (ns) vs. eat-2;acl-7; p < 0.01 vs. eat-2;ads-1
	fard-1	41	20.24	0.74	18.79 ~ 21.69	18.0 ~ 20.0	p > 0.05 (ns) vs. eat-2;fard-1
	acl-7	55	21.31	0.73	19.89 ~ 22.73	18.0 ~ 22.0	p > 0.05 (ns) vs. eat-2;acl-7
	ads-1	54	20.13	0.84	18.48 ~ 21.77	18.0 ~ 20.0	p > 0.05 (ns) vs. eat-2:ads-1
eat-2	EV	51	28.07	0.69	26.72 ~ 29.41	26.0 ~ 28.0	p < 0.01 vs. N2 EV
	fard-1	51	18.38	0.65	17.10 ~ 19.66	16.0 ~ 18.0	p < 0.0001 vs. eat-2 EV
	acl-7	56	20.36	0.63	19.13 ~ 21.60	18.0 ~ 20.0	p < 0.0001 vs. eat-2 EV
	ads-1	54	18.81	0.68	17.47 ~ 20.15	16.0 ~ 18.0	p < 0.0001 vs. eat-2 EV
Replicate 2						Age in days at % mortality
strain	RNAi	No. of subjects	Restricted mean (days)	Std. error	95% C.I.	95% Median C.I.	p value
N2	EV	46	20.48	0.86	18.80 ~ 22.16	18.0 ~ 20.0	p < 0.0001 vs. eat-2;fard-1; p < 0.05 vs. eat-2;acl-7; p < 0.05 vs. eat-2;ads-1
	fard-1	41	18.12	0.61	16.93 ~ 19.31	16.0 ~ 18.0	p < 0.05 vs. eat-2;fard-1
	acl-7	57	18.99	0.73	17.56 ~ 20.43	18.0 ~ 18.0	p > 0.05 (ns) vs. eat-2;acl-7
	ads-1	54	17.21	0.8	15.64 ~ 18.77	14.0 ~ 18.0	p > 0.05 (ns) vs. eat-2;ads-1
eat-2	EV	53	26.84	0.69	25.50 ~ 28.19	24.0 ~ 26.0	p < 0.0001 vs. N2 EV
	fard-1	50	15.6	0.5	14.63 ~ 16.58	14.0 ~ 14.0	p < 0.0001 vs. eat-2 EV
	acl-7	57	17.1	0.65	15.82 ~ 18.38	16.0 ~ 18.0	p < 0.0001 vs. eat-2 EV
	ads-1	54	16.95	0.67	15.63 ~ 18.26	16.0 ~ 16.0	p < 0.0001 vs. eat-2 EV
Replicate 3						Age in days at % mortality
strain	RNAi	No. of subjects	Restricted mean (days)	Std. error	95% C.I.	95% Median C.I.	p value
N2	EV	52	22.47	0.95	20.61 ~ 24.34	18.0 ~ 23.0	p > 0.05 (ns) vs. eat-2;fard-1; p > 0.05 (ns) vs. eat-2;acl-7; p > 0.05 (ns) vs. eat-2;ads-1
	fard-1	49	19.09	0.75	17.61 ~ 20.56	16.0 ~ 18.0	p > 0.05 (ns) vs. eat-2;fard-1
	acl-7	51	19.86	0.85	18.19 ~ 21.53	16.0 ~ 21.0	p > 0.05 (ns) vs. eat-2;acl-7
	ads-1	51	19.55	0.82	17.94 ~ 21.16	18.0 ~ 18.0	p > 0.05 (ns) vs. eat-2;ads-1
eat-2	EV	49	27.91	0.81	26.32 ~ 29.50	27.0 ~ 27.0	p < 0.01 vs. N2 EV
	fard-1	49	19.93	0.73	18.50 ~ 21.35	18.0 ~ 18.0	p < 0.0001 vs. eat-2 EV
	acl-7	53	20.41	0.63	19.17 ~ 21.65	18.0 ~ 18.0	p < 0.0001 vs. eat-2 EV
	ads-1	48	20.4	0.72	18.99 ~ 21.81	18.0 ~ 21.0	p < 0.0001 vs. eat-2 EV
Figure 4—figure supplement 1A
Replicate 1						Age in days at % mortality
strain	RNAi	No. of subjects	Restricted mean (days)	Std. error	95% C.I.	95% Median C.I.	p value
N2	EV	49	24.07	0.68	22.74 ~ 25.39	- ~ -	p < 0.05 vs. daf-2;fard-1; p < 0.0001 vs. daf-2;acl-7; p < 0.0001 vs. daf-2;ads-1
	fard-1	55	20.28	0.73	18.84 ~ 21.71	18.0 ~ 18.0	p < 0.001 vs. daf-2;fard-1
	acl-7	60	20.16	0.85	18.49 ~ 21.83	18.0 ~ 18.0	p < 0.0001 vs. daf-2;acl-7
	ads-1	58	24.07	0.88	22.34 ~ 25.80	25.0 ~ 25.0	p < 0.0001 vs. daf-2;ads-1
daf-2	EV	55	33.39	1.9	29.67 ~ 37.11	28.0 ~ 40.0	p < 0.0001 vs. N2 EV
	fard-1	51	28.71	1.78	25.23 ~ 32.19	25.0 ~ 31.0	p > 0.05 (ns) vs. daf-2 EV
	acl-7	52	35.39	2.14	31.20 ~ 39.58	34.0 ~ 37.0	p > 0.05 (ns) vs. daf-2 EV
	ads-1	50	34.93	1.54	31.91 ~ 37.94	28.0 ~ 37.0	p > 0.05 (ns) vs. daf-2 EV
Replicate 2						Age in days at % mortality
strain	RNAi	No. of subjects	Restricted mean (days)	Std. error	95% C.I.	95% Median C.I.	p value
N2	EV	49	22.53	0.47	21.60 ~ 23.46	22.0 ~ 22.0	p < 0.0001 vs. daf-2;fard-1; p < 0.001 vs. daf-2;acl-7; p < 0.0001 vs. daf-2;ads-1
	fard-1	56	20.54	0.54	19.49 ~ 21.59	20.0 ~ 20.0	p < 0.0001 vs. daf-2;fard-1
	acl-7	55	20.33	0.65	19.05 ~ 21.60	20.0 ~ 20.0	p < 0.0001 vs. daf-2;acl-7
	ads-1	55	21.46	0.48	20.52 ~ 22.41	20.0 ~ 20.0	p < 0.0001 vs. daf-2;ads-1
daf-2	EV	55	34.25	1.35	31.60 ~ 36.90	30.0 ~ 38.0	p < 0.0001 vs. N2 EV
	fard-1	54	31.17	1.08	29.05 ~ 33.29	28.0 ~ 32.0	p > 0.05 (ns) vs. daf-2 EV
	acl-7	53	28.9	1.3	26.35 ~ 31.45	24.0 ~ 30.0	p > 0.05 (ns) vs. daf-2 EV
	ads-1	54	31.44	1.21	29.07 ~ 33.81	26.0 ~ 32.0	p > 0.05 (ns) vs. daf-2 EV
Replicate 3						Age in days at % mortality
strain	RNAi	No. of subjects	Restricted mean (days)	Std. error	95% C.I.	95% Median C.I.	p value
N2	EV	49	24.82	0.7	23.44 ~ 26.19	- ~ -	p < 0.0001 vs. daf-2;fard-1; p < 0.0001 vs. daf-2;acl-7; p < 0.0001 vs. daf-2;ads-1
	fard-1	52	21.04	0.78	19.50 ~ 22.57	18.0 ~ 18.0	p < 0.0001 vs. daf-2;fard-1
	acl-7	50	20.14	0.82	18.54 ~ 21.74	18.0 ~ 18.0	p < 0.0001 vs. daf-2;acl-7
	ads-1	47	23.57	0.9	21.81 ~ 25.33	- ~ -	p < 0.0001 vs. daf-2;ads-1
daf-2	EV	48	34.89	1.74	31.47 ~ 38.30	31.0 ~ 34.0	p < 0.0001 vs. N2 EV
	fard-1	51	33.48	1.58	30.39 ~ 36.57	28.0 ~ 34.0	p > 0.05 (ns) vs. daf-2 EV
	acl-7	48	34.65	1.39	31.94 ~ 37.37	34.0 ~ 37.0	p > 0.05 (ns) vs. daf-2 EV
	ads-1	47	35.7	1.73	32.32 ~ 39.08	31.0 ~ 40.0	p > 0.05 (ns) vs. daf-2 EV
Figure 5, Figure 4—figure supplement 1, and Figure 5—figure supplement 1
Figure 5A
Replicate 1						Age in days at % mortality
Condition	strain	No. of subjects	Restricted mean (days)	Std. error	95% C.I.	95% Median C.I.	p value
(+) vehicle	N2 (wild type)	49	16.99	0.7	15.61 ~ 18.37	16.0 ~ 16.0	N/A
	BX275 (fard-1)	53	15.86	0.63	14.63 ~ 17.09	14.0 ~ 16.0	p > 0.05 (ns) vs. BX275 (+) phen
	MGH471 (fard-1(oe1))	45	21.8	0.68	20.46 ~ 23.14	20.0 ~ 22.0	p < 0.001 vs. N2 (+) veh; p > 0.05 (ns) vs. N2 (+) phen
(+) phenformin	N2 (wild type)	47	22.1	0.93	20.29 ~ 23.92	20.0 ~ 22.0	p < 0.001 vs. N2 (+) veh
	BX275 (fard-1)	55	16.75	0.63	15.52 ~ 17.99	14.0 ~ 16.0	p < 0.0001 vs. N2 (+) phen
	MGH471 (fard-1(oe1))	47	20.47	0.7	19.09 ~ 21.85	20.0 ~ 20.0	p > 0.05 (ns) vs. MGH471 (+) veh
Replicate 2						Age in days at % mortality
Condition	strain	No. of subjects	Restricted mean (days)	Std. error	95% C.I.	95% Median C.I.	p value
(+) vehicle	N2 (wild type)	55	14.58	0.46	13.67 ~ 15.49	13.0 ~ 13.0	N/A
	BX275 (fard-1)	52	14.35	0.65	13.09 ~ 15.62	11.0 ~ 13.0	p > 0.05 (ns) vs. BX275 (+) phen
	MGH471 (fard-1(oe1))	50	19.52	0.6	18.35 ~ 20.69	18.0 ~ 18.0	p < 0.0001 vs. N2 (+) veh; p > 0.05 (ns) vs. N2 (+) phen
(+) phenformin	N2 (wild type)	51	20.45	0.64	19.19 ~ 21.72	18.0 ~ 20.0	p < 0.0001 vs. N2 (+) veh
	BX275 (fard-1)	52	14.29	0.4	13.50 ~ 15.08	13.0 ~ 13.0	p < 0.0001 vs. N2 (+) phen
	MGH471 (fard-1(oe1))	49	21.27	0.62	20.05 ~ 22.49	20.0 ~ 20.0	p > 0.05 (ns) vs. MGH471 (+) veh
Replicate 3						Age in days at % mortality
Condition	strain	No. of subjects	Restricted mean (days)	Std. error	95% C.I.	95% Median C.I.	p value
(+) vehicle	N2 (wild type)	50	15.63	0.6	14.45 ~ 16.80	13.0 ~ 13.0	N/A
	BX275 (fard-1)	52	14.63	0.6	13.44 ~ 15.81	13.0 ~ 13.0	p > 0.05 (ns) vs. BX275 (+) phen
	MGH471 (fard-1(oe1))	52	20.15	0.67	18.83 ~ 21.46	18.0 ~ 20.0	p < 0.0001 vs. N2 (+) veh; p > 0.05 (ns) vs. N2 (+) phen
(+) phenformin	N2 (wild type)	51	18.29	0.68	16.96 ~ 19.62	18.0 ~ 18.0	p < 0.05 vs. N2 (+) veh
	BX275 (fard-1)	52	15.64	0.44	14.77 ~ 16.50	- ~ -	p < 0.001 vs. N2 (+) phen
	MGH471 (fard-1(oe1))	51	20.33	0.64	19.08 ~ 21.58	18.0 ~ 20.0	p > 0.05 (ns) vs. MGH471 (+) veh
Figure 5B
Replicate 1						Age in days at % mortality
Condition	strain	No. of subjects	Restricted mean (days)	Std. error	95% C.I.	95% Median C.I.	p value
(+) vehicle	N2 (wild type)	53	17.57	0.56	16.48 ~ 18.66	15.0 ~ 15.0	N/A
	BX275 (fard-1)	51	14.84	0.46	13.94 ~ 15.74	13.0 ~ 13.0	p > 0.05 (ns) vs. BX275 (+) phen
	MGH472 (fard-1(oe2))	48	21.38	0.44	20.51 ~ 22.24	19.0 ~ 21.0	p < 0.001 vs. N2 (+) veh; p < 0.05 vs. N2 (+) phen
(+) phenformin	N2 (wild type)	51	23.46	0.76	21.97 ~ 24.96	21.0 ~ 21.0	p < 0.0001 vs. N2 (+) veh
	BX275 (fard-1)	48	14.17	0.58	13.03 ~ 15.32	13.0 ~ 15.0	p < 0.0001 vs. N2 (+) phen
	MGH472 (fard-1(oe2))	52	21.06	0.65	19.79 ~ 22.34	19.0 ~ 21.0	p > 0.05 (ns) vs. MGH472 (+) veh
Replicate 2						Age in days at % mortality
Condition	strain	No. of subjects	Restricted mean (days)	Std. error	95% C.I.	95% Median C.I.	p value
(+) vehicle	N2 (wild type)	54	16.33	0.48	15.39 ~ 17.28	15.0 ~ 15.0	N/A
	BX275 (fard-1)	52	15.4	0.55	14.32 ~ 16.48	13.0 ~ 13.0	p > 0.05 (ns) vs. BX275 (+) phen
	MGH472 (fard-1(oe2))	45	21.04	0.35	20.35 ~ 21.73	19.0 ~ 19.0	p < 0.0001 vs. N2 (+) veh; p > 0.05 (ns) vs. N2 (+) phen
(+) phenformin	N2 (wild type)	53	21.5	0.57	20.38 ~ 22.62	21.0 ~ 21.0	p < 0.0001 vs. N2 (+) veh
	BX275 (fard-1)	49	13.94	0.64	12.69 ~ 15.19	11.0 ~ 15.0	p < 0.0001 vs. N2 (+) phen
	MGH472 (fard-1(oe2))	50	21.2	0.79	19.66 ~ 22.74	19.0 ~ 21.0	p > 0.05 (ns) vs. MGH472 (+) veh
Replicate 3						Age in days at % mortality
Condition	strain	No. of subjects	Restricted mean (days)	Std. error	95% C.I.	95% Median C.I.	p value
(+) vehicle	N2 (wild type)	54	16.07	0.54	15.01 ~ 17.12	15.0 ~ 15.0	N/A
	BX275 (fard-1)	56	14.56	0.53	13.53 ~ 15.60	12.0 ~ 12.0	p > 0.05 (ns) vs. BX275 (+) phen
	MGH472 (fard-1(oe2))	52	19.51	0.56	18.42 ~ 20.61	19.0 ~ 19.0	p < 0.001 vs. N2 (+) veh; p > 0.05 (ns) vs. N2 (+) phen
(+) phenformin	N2 (wild type)	51	19	0.65	17.72 ~ 20.27	19.0 ~ 19.0	p < 0.01 vs. N2 (+) veh
	BX275 (fard-1)	52	14.67	0.5	13.69 ~ 15.64	12.0 ~ 12.0	p < 0.0001 vs. N2 (+) phen
	MGH472 (fard-1(oe2))	53	20.62	0.7	19.26 ~ 21.99	19.0 ~ 21.0	p > 0.05 (ns) vs. MGH472 (+) veh
Figure 5C and Figure 4—figure supplement 1C
Replicate 1	Note: Only two replicates for longitudinal lifespans were generated here.						Age in days at % mortality
Condition	strain	RNAi	No. of subjects	Restricted mean (days)	Std. error	95% C.I.	95% Median C.I.	p value
(+) vehicle	N2 (wild type)	EV	51	17.99	0.55	16.91 ~ 19.07	17.0 ~ 17.0	p < 0.0001 vs. MGH471 EV
		ads-1	55	16.56	0.4	15.79 ~ 17.33	15.0 ~ 15.0	p > 0.05 (ns) vs. N2 EV (+) veh
		acl-7	52	16.95	0.61	15.75 ~ 18.14	15.0 ~ 17.0	p > 0.05 (ns) vs. N2 EV (+) veh
	MGH471 (fard-1(oe1))	EV	52	21.94	0.6	20.76 ~ 23.11	21.0 ~ 21.0	p < 0.0001 vs. MGH471;ads-1 (+) veh; p < 0.0001 vs. MGH471;acl-7 (+) veh
		ads-1	52	15.09	0.42	14.28 ~ 15.91	- ~ -	p > 0.05 (ns) vs. N2;ads-1 (+) veh; p < 0.001 vs. N2 EV (+) veh
		acl-7	51	15.96	0.45	15.07 ~ 16.84	15.0 ~ 15.0	p > 0.05 (ns) vs. N2;acl-7 (+) veh; p > 0.05 (ns) vs. N2 EV (+) veh
Replicate 2							Age in days at % mortality
Condition	strain	RNAi	No. of subjects	Restricted mean (days)	Std. error	95% C.I.	95% Median C.I.	p value
(+) vehicle	N2 (wild type)	EV	50	16.95	0.56	15.86 ~ 18.04	15.0 ~ 17.0	p < 0.0001 vs. MGH471 EV
		ads-1	51	16.08	0.4	15.30 ~ 16.86	15.0 ~ 15.0	p > 0.05 (ns) vs. N2 EV (+) veh
		acl-7	52	14.85	0.5	13.88 ~ 15.83	13.0 ~ 13.0	p > 0.05 (ns) vs. N2 EV (+) veh
	MGH471 (fard-1(oe1))	EV	51	21.92	0.57	20.80 ~ 23.04	21.0 ~ 21.0	p < 0.0001 vs. MGH471;ads-1 (+) veh; p < 0.0001 vs. MGH471;acl-7 (+) veh
		ads-1	51	14.75	0.34	14.08 ~ 15.41	- ~ -	p > 0.05 (ns) vs. N2;ads-1 (+) veh; p < 0.01 vs. N2 EV (+) veh
		acl-7	53	16.79	0.41	15.99 ~ 17.59	17.0 ~ 17.0	p > 0.05 (ns) vs. N2;acl-7 (+) veh; p > 0.05 (ns) vs. N2 EV (+) veh
Figure 5D-F and Figure 4—figure supplement 1B
Replicate 1	Note: Only two replicates for longitudinal lifespans were generated here.					Age in days at % mortality
strain	RNAi	No. of subjects	Restricted mean (days)	Std. error	95% C.I.	95% Median C.I.	p value
N2 (wild type)	EV	52	15.77	0.48	14.84 ~ 16.71	15.0 ~ 15.0	p > 0.05 (ns) vs. MGH471;skn-1; p > 0.05 (ns) vs. MGH471;aak-2; p > 0.05 (ns) vs. MGH471;daf-16; p > 0.05 (ns) vs. MGH471;fard-1
	skn-1	53	14.01	0.52	12.99 ~ 15.02	11.0 ~ 11.0	p > 0.05 (ns) vs. N2 EV; p > 0.05 (ns) vs. MGH471;skn-1
	aak-2	51	15.18	0.58	14.04 ~ 16.31	15.0 ~ 15.0	p > 0.05 (ns) vs. N2 EV; p > 0.05 (ns) vs. MGH471;aak-2
	daf-16	50	15.75	0.43	14.91 ~ 16.59	15.0 ~ 15.0	p > 0.05 (ns) vs. N2 EV; p > 0.05 (ns) vs. MGH471;daf-16
	fard-1	52	16.7	0.47	15.77 ~ 17.62	15.0 ~ 15.0	p > 0.05 (ns) vs. N2 EV; p > 0.05 (ns) vs. MGH471;fard-1
MGH471 (fard-1(oe1))	EV	51	20.62	0.5	19.65 ~ 21.60	19.0 ~ 21.0	N/A
	skn-1	54	15.29	0.51	14.30 ~ 16.29	15.0 ~ 15.0	p < 0.0001 vs. MGH471 EV
	aak-2	53	16.15	0.54	15.09 ~ 17.21	15.0 ~ 15.0	p < 0.0001 vs. MGH471 EV
	daf-16	50	16.51	0.44	15.64 ~ 17.38	15.0 ~ 15.0	p < 0.0001 vs. MGH471 EV
	fard-1	51	16.56	0.5	15.58 ~ 17.55	15.0 ~ 15.0	p < 0.0001 vs. MGH471 EV
Replicate 2						Age in days at % mortality
strain	RNAi	No. of subjects	Restricted mean (days)	Std. error	95% C.I.	95% Median C.I.	p value
N2 (wild type)	EV	50	16.46	0.47	15.53 ~ 17.39	15.0 ~ 15.0	p > 0.05 (ns) vs. MGH471;skn-1; p > 0.05 (ns) vs. MGH471;aak-2; p > 0.05 (ns) vs. MGH471;daf-16; p > 0.05 (ns) vs. MGH471;fard-1
	skn-1	51	14.22	0.61	13.02 ~ 15.42	- ~ -	p > 0.05 (ns) vs. N2 EV; p > 0.05 (ns) vs. MGH471;skn-1
	aak-2	51	16.67	0.49	15.71 ~ 17.64	15.0 ~ 15.0	p > 0.05 (ns) vs. N2 EV; p > 0.05 (ns) vs. MGH471;aak-2
	daf-16	51	14.58	0.38	13.83 ~ 15.33	- ~ -	p < 0.01 vs. N2 EV; p < 0.01 vs. MGH471;daf-16
	fard-1	47	15.46	0.54	14.40 ~ 16.53	15.0 ~ 15.0	p > 0.05 (ns) vs. N2 EV; p > 0.05 (ns) vs. MGH471;fard-1
MGH471 (fard-1(oe1))	EV	52	19.47	0.47	18.55 ~ 20.39	19.0 ~ 19.0	N/A
	skn-1	50	14.45	0.6	13.28 ~ 15.63	15.0 ~ 15.0	p < 0.0001 vs. MGH471 EV
	aak-2	52	15.31	0.57	14.20 ~ 16.42	15.0 ~ 15.0	P < 0.0001 vs. MGH471 EV
	daf-16	53	16.46	0.35	15.78 ~ 17.15	15.0 ~ 15.0	p < 0.0001 vs. MGH471 EV
	fard-1	50	15.98	0.5	15.00 ~ 16.97	15.0 ~ 15.0	p < 0.0001 vs. MGH471 EV
Figure 5—figure supplement 1A-C
Replicate 1	Note: Only two replicates for longitudinal lifespans were generated here for gpx-1 related experiments. gpx-6 and gpx-7 have three replicates between two integrated fard-1(oe) transgenics.					Age in days at % mortality
strain	RNAi	No. of subjects	Restricted mean (days)	Std. error	95% C.I.	95% Median C.I.	p value
N2 (wild type)	EV	64	18.2	0.59	17.06 ~ 19.35	17.0 ~ 17.0	p < 0.001 vs. MGH606 EV; p < 0.001 vs. MGH605 EV
	gpx-1	56	23.84	0.85	22.17 ~ 25.51	21.0 ~ 25.0	p < 0.0001 vs. N2 EV
	gpx-6	55	18.94	0.59	17.79 ~ 20.10	17.0 ~ 17.0	p > 0.05 (ns) vs. N2 EV
	gpx-7	67	18.39	0.42	17.58 ~ 19.21	17.0 ~ 17.0	p < 0.05 (ns) vs. N2 EV
MGH606 (fard-1(oe4))	EV	43	22.67	0.93	20.85 ~ 24.49	19.0 ~ 23.0	p > 0.05 (ns) vs. MGH606;gpx-1; p > 0.05 (ns) vs. MGH606;gpx-6
	gpx-1	54	24.16	0.79	22.62 ~ 25.70	23.0 ~ 25.0	p < 0.0001 vs. N2 EV
	gpx-6	55	22.92	0.83	21.29 ~ 24.55	21.0 ~ 23.0	p < 0.0001 vs. N2 EV
	gpx-7	N/A	N/A	N/A	N/A	N/A	N/A
MGH605 (fard-1(oe3))	EV	44	22.38	0.94	20.53 ~ 24.22	21.0 ~ 23.0	p > 0.05 (ns) vs. MGH605;gpx-7; p > 0.05 (ns) vs. MGH606 EV
	gpx-1	N/A	N/A	N/A	N/A	N/A	N/A
	gpx-6	N/A	N/A	N/A	N/A	N/A	N/A
	gpx-7	60	24.47	0.74	23.01 ~ 25.92	- ~ -	p < 0.0001 vs. N2 EV
Replicate 2						Age in days at % mortality
strain	RNAi	No. of subjects	Restricted mean (days)	Std. error	95% C.I.	95% Median C.I.	p value
N2 (wild type)	EV-1	64	18.2	0.59	17.06 ~ 19.35	17.0 ~ 17.0	p < 0.001 v.s. MGH605 EV-1; p < 0.01 vs. N2 EV-2
	EV-2	39	22.1	0.69	20.75 ~ 23.45	20.0 ~ 20.0	p < 0.05 vs. MGH606 EV-2; p < 0.0001 v.s. MGH605 EV-2
	gpx-1	32	21.59	0.74	20.14 ~ 23.05	20.0 ~ 20.0	p > 0.05 (ns) vs. N2 EV-2
	gpx-6	55	18.94	0.59	17.79 ~ 20.10	17.0 ~ 17.0	p > 0.05 (ns) vs. N2 EV-1
	gpx-7	32	25.41	0.61	24.22 ~ 26.60	23.0 ~ 23.0	p < 0.01 vs. N2 EV-2
MGH606 (fard-1(oe4))	EV-2	43	24.74	0.79	23.20 ~ 26.28	23.0 ~ 23.0	p > 0.05 (ns) vs. MGH606;gpx-1
	gpx-1	42	26.4	0.65	25.14 ~ 27.67	26.0 ~ 26.0	p < 0.0001 N2 EV-2
	gpx-6	N/A	N/A	N/A	N/A	N/A	N/A
	gpx-7	N/A	N/A	N/A	N/A	N/A	N/A
MGH605 (fard-1(oe3))	EV-1	44	22.38	0.94	20.53 ~ 24.22	21.0 ~ 23.0	p > 0.05 (ns) vs. MGH605;gpx-6; p > 0.05 (ns) vs. MGH606 EV-2
	EV-2	29	27.21	0.67	25.90 ~ 28.52	26.0 ~ 26.0	p > 0.05 (ns) vs. MGH605;gpx-7; p > 0.05 (ns) vs. MGH606 EV-2; p < 0.01 vs. MGH605 EV-1
	gpx-1	N/A	N/A	N/A	N/A	N/A	N/A
	gpx-6	65	24.11	0.74	22.65 ~ 25.56	23.0 ~ 23.0	p < 0.0001 vs. N2 EV-1
	gpx-7	39	26.31	0.34	25.64 ~ 26.97	- ~ -	p < 0.0001 vs. N2 EV-2
Replicate 3						Age in days at % mortality
strain	RNAi	No. of subjects	Restricted mean (days)	Std. error	95% C.I.	95% Median C.I.	p value
N2 (wild type)	EV	39	22.1	0.69	20.75 ~ 23.45	20.0 ~ 20.0	p < 0.0001 vs. MGH605 EV; p < 0.05 vs. MGH606 EV
	gpx-1	N/A	N/A	N/A	N/A	N/A	N/A
	gpx-6	28	20.04	0.49	19.08 ~ 20.99	18.0 ~ 18.0	p < 0.05 vs. N2 EV
	gpx-7	32	25.41	0.61	24.22 ~ 26.60	23.0 ~ 23.0	p < 0.01 vs. N2 EV
MGH606 (fard-1(oe4))	EV	43	24.74	0.79	23.20 ~ 26.28	23.0 ~ 23.0	p < 0.05 vs. MGH606;gpx-7; p > 0.05 (ns) vs. MGH605 EV
	gpx-1	N/A	N/A	N/A	N/A	N/A	N/A
	gpx-6	N/A	N/A	N/A	N/A	N/A	N/A
	gpx-7	37	28.16	0.57	27.04 ~ 29.28	- ~ -	p < 0.0001 vs. N2 EV
MGH605 (fard-1(oe3))	EV	29	27.21	0.67	25.90 ~ 28.52	26.0 ~ 26.0	p > 0.05 (ns) vs. MGH605;gpx-6
	gpx-1	N/A	N/A	N/A	N/A	N/A	N/A
	gpx-6	38	26.29	0.75	24.81 ~ 27.77	26.0 ~ 26.0	p < 0.001 vs. N2 EV
	gpx-7	N/A	N/A	N/A	N/A	N/A	N/A
Figure 5—figure supplement 1D-F
Replicate 1	Note: Only two replicates for longitudinal lifespans were generated here.						Age in days at % mortality
Condition	strain	RNAi	No. of subjects	Restricted mean (days)	Std. error	95% C.I.	95% Median C.I.	p value
(+) vehicle	N2 (wild type)	EV	64	18.2	0.59	17.06 ~ 19.35	17.0 ~ 17.0	p < 0.0001 v.s. N2 EV (+) phen
		gpx-1	56	23.84	0.85	22.17 ~ 25.51	21.0 ~ 25.0	p < 0.0001 vs. N2 EV (+) veh
		gpx-6	55	18.94	0.59	17.79 ~ 20.10	17.0 ~ 17.0	p > 0.05 (ns) vs. N2 EV (+) veh
		gpx-7	67	18.39	0.42	17.58 ~ 19.21	17.0 ~ 17.0	p > 0.05 (ns) vs. N2 EV (+) veh
(+) phenformin		EV	50	27.2	0.56	26.10 ~ 28.30	25.0 ~ 25.0	N/A
		gpx-1	54	27.72	0.65	26.44 ~ 29.00	28.0 ~ 28.0	p > 0.05 (ns) vs. N2 EV (+) phen; p < 0.0001 vs. N2 EV (+) veh
		gpx-6	46	26.83	0.58	25.69 ~ 27.96	25.0 ~ 25.0	p > 0.05 (ns) vs. N2 EV (+) phen; p < 0.0001 vs. N2 EV (+) veh
		gpx-7	55	24.18	0.38	23.43 ~ 24.93	23.0 ~ 23.0	p < 0.0001 vs. N2 EV (+) phen; p < 0.0001 vs. N2 EV (+) veh
Replicate 2							Age in days at % mortality
Condition	strain	RNAi	No. of subjects	Restricted mean (days)	Std. error	95% C.I.	95% Median C.I.	p value
(+) vehicle	N2 (wild type)	EV	39	22.1	0.69	20.75 ~ 23.45	20.0 ~ 20.0	p < 0.001 v.s. N2 EV (+) phen
		gpx-1	32	21.59	0.74	20.14 ~ 23.05	20.0 ~ 20.0	p > 0.05 (ns) vs. N2 EV (+) veh
		gpx-6	28	20.04	0.49	19.08 ~ 20.99	18.0 ~ 18.0	p < 0.05 vs. N2 EV (+) veh
		gpx-7	32	25.41	0.61	24.22 ~ 26.60	23.0 ~ 23.0	p < 0.01 vs. N2 EV (+) veh
(+) phenformin		EV	47	25.57	0.77	24.06 ~ 27.09	26.0 ~ 26.0	N/A
		gpx-1	53	26.57	0.53	25.53 ~ 27.60	26.0 ~ 26.0	p > 0.05 (ns) vs. N2 EV (+) phen; p < 0.0001 vs. N2 EV (+) veh
		gpx-6	49	27.71	0.41	26.92 ~ 28.51	- ~ -	p > 0.05 (ns) vs. N2 EV (+) phen; p < 0.0001 vs. N2 EV (+) veh
		gpx-7	63	24.71	0.62	23.51 ~ 25.92	- ~ -	p > 0.05 (ns) vs. N2 EV (+) phen; p < 0.01 vs. N2 EV (+) veh
