## Supplementary File 2 for "Ether Lipid Biosynthesis Promotes Lifespan Extension and Enables Diverse Prolongevity Paradigms in *Caenorhabditis elegans*"

### Sheet: Raw
Replicate	1	2	3	1	2	3	1	2	3	1	2	3	1	2	3	1	2	3	1	2	3	1	2	3
Label	WT-Vehicle	WT-Vehicle	WT-Vehicle	WT-Phenformin	WT-Phenformin	WT-Phenformin	ads-1-Vehicle	ads-1-Vehicle	ads-1-Vehicle	ads-1-Phenformin	ads-1-Phenformin	ads-1-Phenformin	acl-7-Vehicle	acl-7-Vehicle	acl-7-Vehicle	acl-7-Phenformin	acl-7-Phenformin	acl-7-Phenformin	fard-1-Vehicle	fard-1-Vehicle	fard-1-Vehicle	fard-1-Phenformin	fard-1-Phenformin	fard-1-Phenformin
PE(P-18:0/16:1)	5.44205e+06	4918907	2888278	7.85634e+06	7.9319e+06	6.82874e+06	0	0	0	0	0	0	0	0	0	375323	598956	400602	0	0	0	0	0	0
PE(O-16:0/18:2)	1.38074e+06	1.12883e+06	533934	1.48364e+06	1.53113e+06	1265727	0	0	0	0	0	0	0	0	0	0	0	0	0	0	0	0	0	0
PE(O-18:0/16:1)	6.68263e+06	5791282	3.06872e+06	7.2898e+06	8415021	6.82934e+06	0	0	0	0	0	0	0	0	0	0	0	0	0	0	0	0	0	0
PE(O-16:0/18:1)	5.95128e+06	4.74574e+06	2759504	7352200	7.73252e+06	7.13341e+06	0	0	0	0	0	0	0	0	0	0	0	0	0	0	0	0	0	0
PE(O-18:0/16:0)	3.20805e+06	2.03262e+06	973752	1966286	1.77427e+06	1.30183e+06	0	0	0	0	0	0	0	0	0	0	0	0	0	0	0	0	0	0
PE(P-18:0/17:1)	37200000	26200000	15100000	33000000	40100000	31100000	528416	710868	757877	629450	512993	550221	1.782e+06	2.1429e+06	2.18202e+06	1.33781e+06	1.59043e+06	1.97229e+06	615217	900369	862878	834257	702123	691276
PE(O-18:0/17:1)	32500000	28000000	17400000	37600000	35800000	28300000	0	0	0	0	0	0	0	0	507358	399932	0	0	0	0	0	0	0	0
PE(P-18:0/18:3)	13300000	11300000	4574912	13200000	12700000	11600000	0	0	0	0	0	0	626862	784380	734944	493328	621855	769493	0	0	0	0	424423	0
PE(P-18:0/18:2)	87900000	77700000	40900000	99300000	118000000	105000000	1.87823e+06	1.7959e+06	1.95153e+06	2.20408e+06	1.89871e+06	1.61301e+06	6.78645e+06	6692891	7.62567e+06	5621899	7786499	6.45013e+06	1.29406e+06	1.40465e+06	1.93418e+06	2.07779e+06	2.1737e+06	1.89314e+06
PE(P-18:1/18:1)	12000000	11200000	6442203	17600000	18000000	17700000	0	0	0	0	0	0	0	0	0	0	0	0	0	0	0	0	0	0
PE(O-18:0/18:3)	6.42875e+06	5482252	3379454	7.72612e+06	7356733	6143712	0	0	0	0	0	0	0	0	0	0	0	0	0	0	0	0	0	0
PE(P-18:0/18:1)	90300000	73200000	38800000	113000000	108000000	84200000	439782	406023	374827	384589	0	367260	1210724	1.4159e+06	1.32206e+06	1.08169e+06	1.47401e+06	1.21249e+06	0	0	404560	437976	0	340486
PE(O-18:0/18:2)	185000000	135000000	120000000	225000000	260000000	188000000	7.24359e+06	4.16218e+06	4.58781e+06	5.81215e+06	7402061	7.93311e+06	22300000	20900000	25800000	19900000	32900000	25200000	2.8781e+06	8654591	5188486	8116980	10200000	7315701
PE(O-18:0/18:1)	144000000	108000000	98300000	152000000	180000000	139000000	0	0	0	0	0	0	4203382	4.17241e+06	3535673	3627120	4980366	4889643	0	0	0	0	0	0
PE(O-18:0/18:0)	17800000	13900000	12600000	19000000	18100000	18000000	0	0	0	0	0	0	0	0	0	0	0	0	0	0	0	0	0	0
PE(P-18:0/20:5)	97700000	87600000	40000000	111000000	117000000	99600000	3024387	3.84066e+06	3346105	2.96086e+06	3.11913e+06	3.05589e+06	8687265	10700000	10100000	8688178	9875540	10800000	3.10009e+06	2986328	4.30898e+06	5.04788e+06	4560718	3.85794e+06
PE(O-18:0/20:5)	29000000	25500000	12100000	28900000	27400000	29800000	817426	644464	668753	0	595217	407274	1.69306e+06	1.86201e+06	1954603	1.68434e+06	1.97786e+06	1.70263e+06	712912	749754	899668	1.08293e+06	882417	655581
PE(P-18:0/20:3)	34000000	27000000	14600000	35300000	40100000	32700000	1.11137e+06	1703287	1.24199e+06	1098667	1.0003e+06	1.52608e+06	2896972	3364716	3.27621e+06	2.90866e+06	3.15948e+06	3.66909e+06	1.22254e+06	1.2563e+06	1282171	1.41288e+06	1.978e+06	1.59197e+06
PE(O-18:0/20:4)	12900000	13000000	5.18303e+06	11200000	13800000	11000000	0	0	0	0	0	0	0	0	0	0	0	0	0	0	0	0	0	0
PE(P-18:0/20:2)	13300000	10800000	9044538	22600000	25500000	18300000	0	0	646241	365638	453997	575048	2.03458e+06	2.17079e+06	1.44574e+06	1.55096e+06	1.92485e+06	2.01724e+06	0	0	0	504161	0	0
PE(O-18:0/20:3)	17500000	13300000	6838610	11900000	15700000	12000000	0	0	0	0	0	0	449148	0	0	0	0	0	0	0	0	0	0	0
PE(O-18:0/20:2)	14200000	10600000	8560178	23600000	23500000	18400000	0	0	0	0	0	0	0	0	0	0	0	0	0	0	0	0	0	0
PE(O-20:0/18:1)	0	0	1.68e+06	0	0	0	0	0	0	0	0	0	0	0	0	0	0	0	0	0	0	0	0	0

### Sheet: Normalized
Replicate	1	2	3	1	2	3	1	2	3	1	2	3	1	2	3	1	2	3	1	2	3	1	2	3
Label	WT-Vehicle	WT-Vehicle	WT-Vehicle	WT-Phenformin	WT-Phenformin	WT-Phenformin	ads-1-Vehicle	ads-1-Vehicle	ads-1-Vehicle	ads-1-Phenformin	ads-1-Phenformin	ads-1-Phenformin	acl-7-Vehicle	acl-7-Vehicle	acl-7-Vehicle	acl-7-Phenformin	acl-7-Phenformin	acl-7-Phenformin	fard-1-Vehicle	fard-1-Vehicle	fard-1-Vehicle	fard-1-Phenformin	fard-1-Phenformin	fard-1-Phenformin
PE(O-16:0/18:1)	26.6	9.61927	9.54712	36.8153	41.5957	33.7661	0.285596	0.253563	0.271884	0.715286	0.343075	0.285596	0.0844932	0.0553428	0.0553428	0.119536	1.15257	0.320573	0.302913	0.40564	0.320573	0.235236	0.320573	0.271884
PE(O-18:0/16:1)	27.6593	12.6513	8.25761	28.4546	38.0914	24.3167	0.271295	0.271295	0.271295	0.610695	0.300603	0.271295	0.0868152	0.0610144	0.0722916	0.129673	0.957698	0.286357	0.253537	0.354794	0.286357	0.200156	0.300603	0.253537
PE(O-18:0/17:1)	28.5482	24.4892	17.6014	33.5498	27.8991	23.5609	0.215741	0.215741	0.159001	0.242356	0.215741	0.159001	0.123663	0.123663	0.242356	0.242356	0.215741	0.215741	0.295791	0.36075	0.295791	0.159001	0.215741	0.242356
PE(O-18:0/18:0)	49.9815	24.6062	26.4405	53.0829	36.6713	38.514	0.227592	0.192552	0.227592	0.687094	0.336711	0.419334	0.274277	0.0944516	0.105566	0.28593	0.63099	0.258822	0.248312	0.248312	0.248312	0.162748	0.157461	0.266639
PE(O-18:0/18:1)	26.2397	19.7527	20.2198	28.5918	26.2397	22.5847	0.118759	0.115531	0.122743	0.182706	0.126783	0.118759	0.968644	0.740068	0.623993	0.819009	1.21165	1.03777	0.118759	0.135155	0.126783	0.10596	0.126783	0.118759
PE(O-18:0/18:2)	20.3466	15.1707	13.6408	29.5135	37.8839	17.201	0.105817	0.0602371	0.0646471	0.148013	0.156457	0.182998	0.885568	0.680946	0.887077	0.712823	1.7884	0.943857	0.0350806	0.183741	0.0863455	0.14828	0.22328	0.153256
PE(O-18:0/18:3)	34.1452	13.7184	11.2197	48.1455	42.5586	26.3149	0.268863	0.277443	0.300397	0.709326	0.321348	0.277443	0.121751	0.0509499	0.0624912	0.121751	1.03236	0.300397	0.258502	0.33832	0.309089	0.179322	0.258502	0.268863
PE(O-18:0/20:2)	27.8885	9.59211	8.09678	83.0233	64.2461	36.3351	0.194847	0.181916	0.181916	0.634302	0.324859	0.463194	0.289873	0.0831747	0.0925216	0.268322	0.539587	0.246524	0.234507	0.194847	0.210618	0.144409	0.128085	0.25199
PE(O-18:0/20:3)	42.2644	27.2956	12.6623	24.5376	31.39	22.7396	0.237223	0.237223	0.205636	0.341067	0.237223	0.205636	0.205636	0.141353	0.103806	0.103806	0.341067	0.237223	0.341067	0.425711	0.341067	0.205636	0.237223	0.303001
PE(O-18:0/20:4)	39.3307	32.8897	5.16852	25.6794	33.6574	21.3085	0.23862	0.212169	0.244194	0.583704	0.281895	0.300085	0.234437	0.0787756	0.106684	0.257348	0.668702	0.26692	0.207837	0.244194	0.244194	0.149245	0.168562	0.23862
PE(O-18:0/20:5)	28.9069	23.3159	9.24373	28.8042	23.204	27.0804	0.193647	0.154356	0.169484	0.0386907	0.149319	0.0739612	0.700778	0.372573	0.436482	0.644324	1.20666	0.654047	0.172868	0.208661	0.233366	0.2213	0.18593	0.143906
PE(P-18:0/16:1)	22.754	14.727	14.117	36.6833	36.8355	29.346	0.198046	0.198046	0.139462	0.303172	0.198046	0.139462	0.0912078	0.0912078	0.0912078	0.303172	3.57202	1.14587	0.356601	0.538642	0.356601	0.139462	0.198046	0.303172
PE(P-18:0/17:1)	30.9037	18.0557	10.1513	25.5284	28.9027	21.3356	0.0905447	0.139566	0.159508	0.210902	0.10225	0.0949678	0.615759	0.401181	0.435272	0.353771	0.727085	0.66181	0.116521	0.201095	0.171047	0.120833	0.133034	0.133034
PE(P-18:0/18:1)	25.4953	21.8323	14.1599	33.2654	26.8548	22.0476	0.250998	0.250998	0.265829	0.367291	0.0577775	0.216821	0.673336	0.497515	0.502639	0.619964	1.1369	0.664797	0.0762148	0.126468	0.277136	0.265829	0.0577775	0.277136
PE(P-18:0/18:2)	22.2887	19.9717	9.76015	28.5599	29.0846	25.1954	0.11553	0.111174	0.124344	0.29892	0.169825	0.157636	0.876379	0.701861	0.804195	0.680376	1.17811	0.75683	0.0746162	0.0835995	0.121269	0.109403	0.114537	0.149
PE(P-18:0/18:3)	29.1073	21.17	7.90219	26.998	23.564	21.1546	0.0751015	0.0751015	0.0751015	0.147232	0.108584	0.0751015	0.605497	0.605497	0.572834	0.397218	1.8681	1.18787	0.147232	0.245333	0.147232	0.0751015	0.605497	0.108584
PE(P-18:0/20:2)	16.6	10.8247	10.4037	30.6257	31.2936	20.8193	0.0506581	0.0506581	0.508158	0.425729	0.354798	0.411758	2.40145	1.38147	0.75903	1.45428	2.69973	2.11002	0.101848	0.151336	0.101848	0.336747	0.0506581	0.0694439
PE(P-18:0/20:3)	27.6987	17.6578	7.80181	29.5436	29.785	22.2277	0.0909023	0.171727	0.110461	0.190715	0.0869758	0.259435	0.698644	0.486846	0.484421	0.603839	0.889782	0.8657	0.102904	0.114426	0.110461	0.0987127	0.176033	0.187972
PE(P-18:0/20:5)	25.1991	22.1953	7.80369	35.2674	28.8601	23.1188	0.0832744	0.168683	0.123916	0.196634	0.155956	0.167944	0.705775	0.766517	0.633712	0.66946	0.956575	0.866064	0.126064	0.0830694	0.202945	0.215538	0.183168	0.181966
PE(P-18:1/18:1)	22.031	15.1426	5.17359	47.4885	37.9282	38.8334	0.204207	0.179944	0.228041	0.61065	0.309454	0.378782	0.231205	0.0751171	0.101795	0.260993	0.592847	0.249085	0.225392	0.225392	0.212106	0.148417	0.144971	0.23692

### Sheet: Normalized-Log10 Transformed
Replicate	1	2	3	1	2	3	1	2	3	1	2	3	1	2	3	1	2	3	1	2	3	1	2	3
Label	WT-Vehicle	WT-Vehicle	WT-Vehicle	WT-Phenformin	WT-Phenformin	WT-Phenformin	ads-1-Vehicle	ads-1-Vehicle	ads-1-Vehicle	ads-1-Phenformin	ads-1-Phenformin	ads-1-Phenformin	acl-7-Vehicle	acl-7-Vehicle	acl-7-Vehicle	acl-7-Phenformin	acl-7-Phenformin	acl-7-Phenformin	fard-1-Vehicle	fard-1-Vehicle	fard-1-Vehicle	fard-1-Phenformin	fard-1-Phenformin	fard-1-Phenformin
PE(O-16:0/18:1)	1.42488	0.983142	0.979872	1.56603	1.61905	1.52848	-0.544247	-0.595914	-0.565616	-0.14552	-0.464611	-0.544247	-1.07318	-1.25694	-1.25694	-0.922501	0.0616671	-0.494072	-0.518682	-0.391859	-0.494072	-0.628497	-0.494072	-0.565616
PE(O-18:0/16:1)	1.44184	1.10213	0.916854	1.45415	1.58083	1.38591	-0.566558	-0.566558	-0.566558	-0.214175	-0.522006	-0.566558	-1.0614	-1.21457	-1.14091	-0.887152	-0.0187714	-0.543092	-0.595959	-0.450024	-0.543092	-0.698631	-0.522006	-0.595959
PE(O-18:0/17:1)	1.45558	1.38897	1.24555	1.52569	1.44559	1.37219	-0.666068	-0.666068	-0.798601	-0.615546	-0.666068	-0.798601	-0.90776	-0.90776	-0.615546	-0.615546	-0.666068	-0.666068	-0.529015	-0.442793	-0.529015	-0.798601	-0.666068	-0.615546
PE(O-18:0/18:0)	1.69881	1.39104	1.42227	1.72496	1.56433	1.58562	-0.642844	-0.715453	-0.642844	-0.162984	-0.472743	-0.37744	-0.561811	-1.02479	-0.976476	-0.54374	-0.199978	-0.586998	-0.605003	-0.605003	-0.605003	-0.788484	-0.802828	-0.574077
PE(O-18:0/18:1)	1.41896	1.29563	1.30578	1.45624	1.41896	1.35381	-0.925332	-0.9373	-0.911004	-0.738247	-0.896938	-0.925332	-0.0138356	-0.130729	-0.20482	-0.0867115	0.0833766	0.0161026	-0.925332	-0.869168	-0.896938	-0.974859	-0.896938	-0.925332
PE(O-18:0/18:2)	1.30849	1.18101	1.13484	1.47002	1.57845	1.23555	-0.975444	-1.22014	-1.18945	-0.8297	-0.805606	-0.737553	-0.0527779	-0.166888	-0.0520386	-0.147018	0.252465	-0.0250936	-1.45493	-0.735795	-1.06376	-0.828916	-0.65115	-0.814584
PE(O-18:0/18:3)	1.53333	1.1373	1.04998	1.68256	1.62899	1.4202	-0.570469	-0.556826	-0.522304	-0.149154	-0.493024	-0.556826	-0.914529	-1.29286	-1.20418	-0.914529	0.0138314	-0.522304	-0.587536	-0.470673	-0.509917	-0.746367	-0.587536	-0.570469
PE(O-18:0/20:2)	1.44543	0.981914	0.908312	1.9192	1.80785	1.56033	-0.710306	-0.740128	-0.740128	-0.197704	-0.488305	-0.334237	-0.537793	-1.08001	-1.03376	-0.571343	-0.267938	-0.608141	-0.629844	-0.710306	-0.676504	-0.840407	-0.892503	-0.598617
PE(O-18:0/20:3)	1.62597	1.43609	1.10251	1.38983	1.49679	1.35678	-0.624843	-0.624843	-0.686901	-0.46716	-0.624843	-0.686901	-0.686901	-0.849695	-0.983777	-0.983777	-0.46716	-0.624843	-0.46716	-0.370885	-0.46716	-0.686901	-0.624843	-0.518556
PE(O-18:0/20:4)	1.59473	1.51706	0.713366	1.40958	1.52708	1.32855	-0.622292	-0.673318	-0.612265	-0.233807	-0.549912	-0.522756	-0.629973	-1.10361	-0.971902	-0.589478	-0.174767	-0.573619	-0.682277	-0.612265	-0.612265	-0.826099	-0.77324	-0.622292
PE(O-18:0/20:5)	1.461	1.36765	0.965847	1.45946	1.36556	1.43266	-0.712989	-0.811477	-0.770871	-1.41239	-0.825885	-1.131	-0.15442	-0.428789	-0.360033	-0.190896	0.0815862	-0.184391	-0.762286	-0.680559	-0.631962	-0.655018	-0.730651	-0.841921
PE(P-18:0/16:1)	1.35706	1.16811	1.14974	1.56447	1.56627	1.46755	-0.703235	-0.703235	-0.855544	-0.51831	-0.703235	-0.855544	-1.03997	-1.03997	-1.03997	-0.51831	0.552913	0.0591364	-0.447817	-0.268699	-0.447817	-0.855544	-0.703235	-0.51831
PE(P-18:0/17:1)	1.49001	1.25661	1.00652	1.40702	1.46094	1.32911	-1.04314	-0.855221	-0.797217	-0.67592	-0.990337	-1.02242	-0.210589	-0.39666	-0.361239	-0.451278	-0.138415	-0.179267	-0.933597	-0.696598	-0.766885	-0.917814	-0.876039	-0.876039
PE(P-18:0/18:1)	1.40646	1.3391	1.15106	1.52199	1.42902	1.34336	-0.60033	-0.60033	-0.575398	-0.43499	-1.23824	-0.663899	-0.171768	-0.303194	-0.298744	-0.207634	0.055722	-0.177311	-1.11796	-0.898019	-0.557306	-0.575398	-1.23824	-0.557306
PE(P-18:0/18:2)	1.34808	1.30041	0.989457	1.45576	1.46366	1.40132	-0.937307	-0.953997	-0.905377	-0.524445	-0.769998	-0.802345	-0.057308	-0.153749	-0.0946388	-0.167251	0.0711851	-0.121002	-1.12717	-1.0778	-0.916249	-0.960971	-0.941054	-0.826814
PE(P-18:0/18:3)	1.464	1.32572	0.897747	1.43133	1.37225	1.3254	-1.12435	-1.12435	-1.12435	-0.831998	-0.964234	-1.12435	-0.217888	-0.217888	-0.241971	-0.400971	0.271401	0.0747684	-0.831998	-0.610244	-0.831998	-1.12435	-0.217888	-0.964234
PE(P-18:0/20:2)	1.22011	1.03442	1.01719	1.48609	1.49546	1.31847	-1.29535	-1.29535	-0.294001	-0.370867	-0.450019	-0.385358	0.380473	0.140343	-0.119741	0.162649	0.43132	0.324287	-0.992047	-0.820057	-0.992047	-0.472696	-1.29535	-1.15837
PE(P-18:0/20:3)	1.44246	1.24694	0.892195	1.47046	1.474	1.34689	-1.04143	-0.765161	-0.956793	-0.719615	-1.0606	-0.585971	-0.155744	-0.312608	-0.314777	-0.219079	-0.0507162	-0.0626327	-0.987567	-0.941474	-0.956793	-1.00563	-0.754405	-0.725907
PE(P-18:0/20:5)	1.40139	1.34626	0.8923	1.54737	1.4603	1.36397	-1.07949	-0.772928	-0.906872	-0.706341	-0.806998	-0.774835	-0.151334	-0.115478	-0.198108	-0.174275	-0.0192812	-0.0624501	-0.899409	-1.08056	-0.692622	-0.666477	-0.737151	-0.740011
PE(P-18:1/18:1)	1.34303	1.1802	0.713792	1.67659	1.57896	1.5892	-0.68993	-0.744863	-0.641987	-0.214207	-0.509404	-0.421611	-0.636004	-1.12426	-0.992275	-0.583372	-0.227057	-0.603653	-0.647062	-0.647062	-0.673446	-0.828518	-0.838718	-0.625398
